# Goliath clades and *in vivo* tracking of clonal dynamics show three phases of UV-induced skin carcinogenesis

**DOI:** 10.1101/2024.12.28.623235

**Authors:** Stanislav Avdieiev, Leticia Tordesillas, Karol Prieto, Omar Chavez Chiang, Zhihua Chen, Nihir Patel, Sofia Cordero, Luiza Silva Simoes, Y. Ann Chen, Noemi Andor, Robert A. Gatenby, Elsa R. Flores, Christopher J. Whelan, Joel S. Brown, Kenneth Y. Tsai

## Abstract

While the genetic paradigm of cancer etiology has proven powerful, it remains incomplete as evidenced by the widening spectrum of non-cancer cell-autonomous “hallmarks” of cancer. Studies have demonstrated the commonplace presence of high oncogenic mutational burdens in homeostatically-stable epithelia. Hence, the presence of driver mutations alone does not result in cancer. Here, we reveal additional forces governing the eco-evolutionary dynamics of carcinogenesis. Using a UV-driven mouse model of cutaneous squamous cell carcinoma, we tested our central hypothesis that cancer initiation occurs in three phases: 1) tissue disruption and the emergence of unusually large “goliath” clades (ecological driver), 2) clonal selection within a subset of these goliaths as evidenced by the presence of areas of unusually high local densities of cells (termed “micro-lumps”) with higher mutational burdens (evolutionary driver), and 3) emergence of macroscopic lesions. We tracked these tissue level ecological and evolutionary drivers of cancer initiation via *in-vivo* serial imaging and 3-D reconstruction of fluorescently labeled keratinocyte clades, yielding 25,085 clade measurements from 14 mice over 3 months, and 14,525 clades from 4 of these mice over 6 months. While median and mean clade sizes differed little between UV and non-UV exposure (cc. 65,000 µm^3^), our ecological survey revealed the emergence of large goliath clades (> cc. 4.2×10^6^ µm^3^), almost exclusively within UV-exposed skin. Goliath clades emerged by month 2, increased dramatically in number by months 3-4, and plateaued between months 5-6. Goliath clades arose as serpentine structures, intercalating between adjacent keratinocytes. Unexpectedly, targeted DNA sequencing revealed mutations with very low variant allele frequencies within clades, but substantial differences among clades, suggesting that positive selection for these mutations is superfluous to the development of goliaths early in carcinogenesis. scRNAseq analysis of both bulk skin and sorted clades revealed epidermal de-differentiation and immune suppression as early events. By month 7, mutational burdens were significantly larger in goliath clades, particularly for those with micro-lumps. Finally, lesions began to emerge between months 6 and 7, only in UV-exposed skin. To confirm that goliath clades are orders of magnitude more likely to spawn lesions, we randomly selected 21 goliath clades at months 6-7, prior to the time of the emergence of detectable lesions, and followed them over time. Remarkably, 2 of these developed into macroscopic lesions. Our adaptation of the Drake equation estimated the probability of this to be <10^-6^. Taken together, our results support the presence of three phases of cancer initiation, the earliest of which presage the acquisition of driver mutations and also explains why cancers are relatively rare in relation to the degree of somatic mosaicism present in UV-exposed skin.
