## Supplementary Table 31 for "Goliath clades and *in vivo* tracking of clonal dynamics show three phases of UV-induced skin carcinogenesis"

### Sheet: raw T.CD8
row.names	sample	batch	UV	site	month	nTotal	UV_mod	main.categories	n	ums.label	us.label	fraction
1	Set1-Dermis133	1	Not applicable	Dermis	-0.25	212	baseline	T.CD8	52	bD-	bD	0.245283
2	Set1-Dermis152	1	Not applicable	Dermis	-0.25	47	baseline	T.CD8	13	bD-	bD	0.276596
3	Set1-Epidermis133	1	Not applicable	Epidermis	-0.25	286	baseline	T.CD8	56	bE-	bE	0.195804
4	Set1-Epidermis152	1	Not applicable	Epidermis	-0.25	88	baseline	T.CD8	31	bE-	bE	0.352273
5	Set2-Dermis-NonExp	2	FALSE	Dermis	3.25	79	not exposed	T.CD8	9	nD3	nD	0.113924
6	Set2-Dermis-Exp	2	TRUE	Dermis	3.25	95	exposed	T.CD8	14	eD3	eD	0.147368
7	Set2-Epidermis-NonExp	2	FALSE	Epidermis	3.25	117	not exposed	T.CD8	38	nE3	nE	0.324786
8	Set2-Epidermis-Exp	2	TRUE	Epidermis	3.25	148	exposed	T.CD8	62	eE3	eE	0.418919
9	Set3-Dermis-NonUV-04172019	3	FALSE	Dermis	3.25	88	not exposed	T.CD8	4	nD3	nD	0.0454545
10	Set3-Dermis-UV-04172019	3	TRUE	Dermis	3.25	138	exposed	T.CD8	31	eD3	eD	0.224638
11	Set3-Epidermis-NonUV-04172019	3	FALSE	Epidermis	3.25	292	not exposed	T.CD8	125	nE3	nE	0.428082
12	Set3-Epidermis-UV-04172019	3	TRUE	Epidermis	3.25	325	exposed	T.CD8	152	eE3	eE	0.467692
13	Set4-131-1-042219	4	Not applicable	Tumor	5.25	359	exposed	T.CD8	91	eT5	eT	0.253482
14	Set4-131-2-042219	4	Not applicable	Tumor	5.25	238	exposed	T.CD8	64	eT5	eT	0.268908
15	Set5-317_A	5	Not applicable	Tumor	7.25	472	exposed	T.CD8	97	eT7	eT	0.205508
16	Set6-970_3m_epiderm_noUV	6	FALSE	Epidermis	3.25	99	not exposed	T.CD8	17	nE3	nE	0.171717
17	Set6-970_3m_epiderm_UV	6	TRUE	Epidermis	3.25	557	exposed	T.CD8	191	eE3	eE	0.342908
18	Set6-970_6m_epiderm_noUV	6	FALSE	Epidermis	6.25	342	not exposed	T.CD8	74	nE6	nE	0.216374
19	Set6-970_6m_epiderm_UV	6	TRUE	Epidermis	6.25	395	exposed	T.CD8	154	eE6	eE	0.389873

### Sheet: raw NKT
row.names	sample	batch	UV	site	month	nTotal	UV_mod	main.categories	n	ums.label	us.label	fraction
1	Set1-Dermis133	1	Not applicable	Dermis	-0.25	212	baseline	NKT	65	bD-	bD	0.306604
2	Set1-Dermis152	1	Not applicable	Dermis	-0.25	47	baseline	NKT	14	bD-	bD	0.297872
3	Set1-Epidermis133	1	Not applicable	Epidermis	-0.25	286	baseline	NKT	170	bE-	bE	0.594406
4	Set1-Epidermis152	1	Not applicable	Epidermis	-0.25	88	baseline	NKT	36	bE-	bE	0.409091
5	Set2-Dermis-NonExp	2	FALSE	Dermis	3.25	79	not exposed	NKT	16	nD3	nD	0.202532
6	Set2-Dermis-Exp	2	TRUE	Dermis	3.25	95	exposed	NKT	7	eD3	eD	0.0736842
7	Set2-Epidermis-NonExp	2	FALSE	Epidermis	3.25	117	not exposed	NKT	58	nE3	nE	0.495726
8	Set2-Epidermis-Exp	2	TRUE	Epidermis	3.25	148	exposed	NKT	10	eE3	eE	0.0675676
9	Set3-Dermis-NonUV-04172019	3	FALSE	Dermis	3.25	88	not exposed	NKT	8	nD3	nD	0.0909091
10	Set3-Dermis-UV-04172019	3	TRUE	Dermis	3.25	138	exposed	NKT	6	eD3	eD	0.0434783
11	Set3-Epidermis-NonUV-04172019	3	FALSE	Epidermis	3.25	292	not exposed	NKT	122	nE3	nE	0.417808
12	Set3-Epidermis-UV-04172019	3	TRUE	Epidermis	3.25	325	exposed	NKT	12	eE3	eE	0.0369231
13	Set4-131-1-042219	4	Not applicable	Tumor	5.25	359	exposed	NKT	24	eT5	eT	0.0668524
14	Set4-131-2-042219	4	Not applicable	Tumor	5.25	238	exposed	NKT	18	eT5	eT	0.0756303
15	Set5-317_A	5	Not applicable	Tumor	7.25	472	exposed	NKT	45	eT7	eT	0.095339
16	Set6-970_3m_epiderm_noUV	6	FALSE	Epidermis	3.25	99	not exposed	NKT	72	nE3	nE	0.727273
17	Set6-970_3m_epiderm_UV	6	TRUE	Epidermis	3.25	557	exposed	NKT	33	eE3	eE	0.059246
18	Set6-970_6m_epiderm_noUV	6	FALSE	Epidermis	6.25	342	not exposed	NKT	234	nE6	nE	0.684211
19	Set6-970_6m_epiderm_UV	6	TRUE	Epidermis	6.25	395	exposed	NKT	131	eE6	eE	0.331646

### Sheet: raw T.CD4
row.names	sample	batch	UV	site	month	nTotal	UV_mod	main.categories	n	ums.label	us.label	fraction
1	Set1-Dermis133	1	Not applicable	Dermis	-0.25	212	baseline	T.CD4	23	bD-	bD	0.108491
2	Set1-Dermis152	1	Not applicable	Dermis	-0.25	47	baseline	T.CD4	2	bD-	bD	0.0425532
3	Set1-Epidermis133	1	Not applicable	Epidermis	-0.25	286	baseline	T.CD4	16	bE-	bE	0.0559441
4	Set1-Epidermis152	1	Not applicable	Epidermis	-0.25	88	baseline	T.CD4	7	bE-	bE	0.0795455
5	Set2-Dermis-NonExp	2	FALSE	Dermis	3.25	79	not exposed	T.CD4	13	nD3	nD	0.164557
6	Set2-Dermis-Exp	2	TRUE	Dermis	3.25	95	exposed	T.CD4	12	eD3	eD	0.126316
7	Set2-Epidermis-NonExp	2	FALSE	Epidermis	3.25	117	not exposed	T.CD4	2	nE3	nE	0.017094
8	Set2-Epidermis-Exp	2	TRUE	Epidermis	3.25	148	exposed	T.CD4	7	eE3	eE	0.0472973
9	Set3-Dermis-NonUV-04172019	3	FALSE	Dermis	3.25	88	not exposed	T.CD4	14	nD3	nD	0.159091
10	Set3-Dermis-UV-04172019	3	TRUE	Dermis	3.25	138	exposed	T.CD4	24	eD3	eD	0.173913
11	Set3-Epidermis-NonUV-04172019	3	FALSE	Epidermis	3.25	292	not exposed	T.CD4	12	nE3	nE	0.0410959
12	Set3-Epidermis-UV-04172019	3	TRUE	Epidermis	3.25	325	exposed	T.CD4	18	eE3	eE	0.0553846
13	Set4-131-1-042219	4	Not applicable	Tumor	5.25	359	exposed	T.CD4	47	eT5	eT	0.130919
14	Set4-131-2-042219	4	Not applicable	Tumor	5.25	238	exposed	T.CD4	21	eT5	eT	0.0882353
15	Set5-317_A	5	Not applicable	Tumor	7.25	472	exposed	T.CD4	60	eT7	eT	0.127119
16	Set6-970_3m_epiderm_noUV	6	FALSE	Epidermis	3.25	99	not exposed	T.CD4	4	nE3	nE	0.040404
17	Set6-970_3m_epiderm_UV	6	TRUE	Epidermis	3.25	557	exposed	T.CD4	100	eE3	eE	0.179533
18	Set6-970_6m_epiderm_noUV	6	FALSE	Epidermis	6.25	342	not exposed	T.CD4	8	nE6	nE	0.0233918
19	Set6-970_6m_epiderm_UV	6	TRUE	Epidermis	6.25	395	exposed	T.CD4	12	eE6	eE	0.0303797

### Sheet: raw Tgd
row.names	sample	batch	UV	site	month	nTotal	UV_mod	main.categories	n	ums.label	us.label	fraction
1	Set1-Dermis133	1	Not applicable	Dermis	-0.25	212	baseline	Tgd	14	bD-	bD	0.0660377
2	Set1-Dermis152	1	Not applicable	Dermis	-0.25	47	baseline	Tgd	7	bD-	bD	0.148936
3	Set1-Epidermis133	1	Not applicable	Epidermis	-0.25	286	baseline	Tgd	7	bE-	bE	0.0244755
4	Set1-Epidermis152	1	Not applicable	Epidermis	-0.25	88	baseline	Tgd	3	bE-	bE	0.0340909
5	Set2-Dermis-NonExp	2	FALSE	Dermis	3.25	79	not exposed	Tgd	19	nD3	nD	0.240506
6	Set2-Dermis-Exp	2	TRUE	Dermis	3.25	95	exposed	Tgd	33	eD3	eD	0.347368
7	Set2-Epidermis-NonExp	2	FALSE	Epidermis	3.25	117	not exposed	Tgd	9	nE3	nE	0.0769231
8	Set2-Epidermis-Exp	2	TRUE	Epidermis	3.25	148	exposed	Tgd	23	eE3	eE	0.155405
9	Set3-Dermis-NonUV-04172019	3	FALSE	Dermis	3.25	88	not exposed	Tgd	23	nD3	nD	0.261364
10	Set3-Dermis-UV-04172019	3	TRUE	Dermis	3.25	138	exposed	Tgd	34	eD3	eD	0.246377
11	Set3-Epidermis-NonUV-04172019	3	FALSE	Epidermis	3.25	292	not exposed	Tgd	13	nE3	nE	0.0445205
12	Set3-Epidermis-UV-04172019	3	TRUE	Epidermis	3.25	325	exposed	Tgd	43	eE3	eE	0.132308
13	Set4-131-1-042219	4	Not applicable	Tumor	5.25	359	exposed	Tgd	127	eT5	eT	0.35376
14	Set4-131-2-042219	4	Not applicable	Tumor	5.25	238	exposed	Tgd	51	eT5	eT	0.214286
15	Set5-317_A	5	Not applicable	Tumor	7.25	472	exposed	Tgd	84	eT7	eT	0.177966
16	Set6-970_3m_epiderm_noUV	6	FALSE	Epidermis	3.25	99	not exposed	Tgd	6	nE3	nE	0.0606061
17	Set6-970_3m_epiderm_UV	6	TRUE	Epidermis	3.25	557	exposed	Tgd	33	eE3	eE	0.059246
18	Set6-970_6m_epiderm_noUV	6	FALSE	Epidermis	6.25	342	not exposed	Tgd	12	nE6	nE	0.0350877
19	Set6-970_6m_epiderm_UV	6	TRUE	Epidermis	6.25	395	exposed	Tgd	28	eE6	eE	0.0708861

### Sheet: raw T.CD8.Cycling
row.names	sample	batch	UV	site	month	nTotal	UV_mod	main.categories	n	ums.label	us.label	fraction
1	Set1-Dermis133	1	Not applicable	Dermis	-0.25	212	baseline	T.CD8.Cycling	12	bD-	bD	0.0566038
2	Set1-Dermis152	1	Not applicable	Dermis	-0.25	47	baseline	T.CD8.Cycling	1	bD-	bD	0.0212766
3	Set1-Epidermis133	1	Not applicable	Epidermis	-0.25	286	baseline	T.CD8.Cycling	9	bE-	bE	0.0314685
4	Set1-Epidermis152	1	Not applicable	Epidermis	-0.25	88	baseline	T.CD8.Cycling	2	bE-	bE	0.0227273
5	Set2-Dermis-NonExp	2	FALSE	Dermis	3.25	79	not exposed	T.CD8.Cycling	0	nD3	nD	0
6	Set2-Dermis-Exp	2	TRUE	Dermis	3.25	95	exposed	T.CD8.Cycling	3	eD3	eD	0.0315789
7	Set2-Epidermis-NonExp	2	FALSE	Epidermis	3.25	117	not exposed	T.CD8.Cycling	3	nE3	nE	0.025641
8	Set2-Epidermis-Exp	2	TRUE	Epidermis	3.25	148	exposed	T.CD8.Cycling	15	eE3	eE	0.101351
9	Set3-Dermis-NonUV-04172019	3	FALSE	Dermis	3.25	88	not exposed	T.CD8.Cycling	0	nD3	nD	0
10	Set3-Dermis-UV-04172019	3	TRUE	Dermis	3.25	138	exposed	T.CD8.Cycling	4	eD3	eD	0.0289855
11	Set3-Epidermis-NonUV-04172019	3	FALSE	Epidermis	3.25	292	not exposed	T.CD8.Cycling	7	nE3	nE	0.0239726
12	Set3-Epidermis-UV-04172019	3	TRUE	Epidermis	3.25	325	exposed	T.CD8.Cycling	16	eE3	eE	0.0492308
13	Set4-131-1-042219	4	Not applicable	Tumor	5.25	359	exposed	T.CD8.Cycling	1	eT5	eT	0.00278552
14	Set4-131-2-042219	4	Not applicable	Tumor	5.25	238	exposed	T.CD8.Cycling	1	eT5	eT	0.00420168
15	Set5-317_A	5	Not applicable	Tumor	7.25	472	exposed	T.CD8.Cycling	3	eT7	eT	0.00635593
16	Set6-970_3m_epiderm_noUV	6	FALSE	Epidermis	3.25	99	not exposed	T.CD8.Cycling	0	nE3	nE	0
17	Set6-970_3m_epiderm_UV	6	TRUE	Epidermis	3.25	557	exposed	T.CD8.Cycling	9	eE3	eE	0.016158
18	Set6-970_6m_epiderm_noUV	6	FALSE	Epidermis	6.25	342	not exposed	T.CD8.Cycling	1	nE6	nE	0.00292398
19	Set6-970_6m_epiderm_UV	6	TRUE	Epidermis	6.25	395	exposed	T.CD8.Cycling	4	eE6	eE	0.0101266

### Sheet: raw T.CD4.Tregs
row.names	sample	batch	UV	site	month	nTotal	UV_mod	main.categories	n	ums.label	us.label	fraction
1	Set1-Dermis133	1	Not applicable	Dermis	-0.25	212	baseline	T.CD4.Tregs	18	bD-	bD	0.0849057
2	Set1-Dermis152	1	Not applicable	Dermis	-0.25	47	baseline	T.CD4.Tregs	1	bD-	bD	0.0212766
3	Set1-Epidermis133	1	Not applicable	Epidermis	-0.25	286	baseline	T.CD4.Tregs	20	bE-	bE	0.0699301
4	Set1-Epidermis152	1	Not applicable	Epidermis	-0.25	88	baseline	T.CD4.Tregs	2	bE-	bE	0.0227273
5	Set2-Dermis-NonExp	2	FALSE	Dermis	3.25	79	not exposed	T.CD4.Tregs	11	nD3	nD	0.139241
6	Set2-Dermis-Exp	2	TRUE	Dermis	3.25	95	exposed	T.CD4.Tregs	22	eD3	eD	0.231579
7	Set2-Epidermis-NonExp	2	FALSE	Epidermis	3.25	117	not exposed	T.CD4.Tregs	3	nE3	nE	0.025641
8	Set2-Epidermis-Exp	2	TRUE	Epidermis	3.25	148	exposed	T.CD4.Tregs	26	eE3	eE	0.175676
9	Set3-Dermis-NonUV-04172019	3	FALSE	Dermis	3.25	88	not exposed	T.CD4.Tregs	28	nD3	nD	0.318182
10	Set3-Dermis-UV-04172019	3	TRUE	Dermis	3.25	138	exposed	T.CD4.Tregs	28	eD3	eD	0.202899
11	Set3-Epidermis-NonUV-04172019	3	FALSE	Epidermis	3.25	292	not exposed	T.CD4.Tregs	2	nE3	nE	0.00684932
12	Set3-Epidermis-UV-04172019	3	TRUE	Epidermis	3.25	325	exposed	T.CD4.Tregs	78	eE3	eE	0.24
13	Set4-131-1-042219	4	Not applicable	Tumor	5.25	359	exposed	T.CD4.Tregs	59	eT5	eT	0.164345
14	Set4-131-2-042219	4	Not applicable	Tumor	5.25	238	exposed	T.CD4.Tregs	67	eT5	eT	0.281513
15	Set5-317_A	5	Not applicable	Tumor	7.25	472	exposed	T.CD4.Tregs	173	eT7	eT	0.366525
16	Set6-970_3m_epiderm_noUV	6	FALSE	Epidermis	3.25	99	not exposed	T.CD4.Tregs	0	nE3	nE	0
17	Set6-970_3m_epiderm_UV	6	TRUE	Epidermis	3.25	557	exposed	T.CD4.Tregs	176	eE3	eE	0.315978
18	Set6-970_6m_epiderm_noUV	6	FALSE	Epidermis	6.25	342	not exposed	T.CD4.Tregs	9	nE6	nE	0.0263158
19	Set6-970_6m_epiderm_UV	6	TRUE	Epidermis	6.25	395	exposed	T.CD4.Tregs	59	eE6	eE	0.149367

### Sheet: raw NK
row.names	sample	batch	UV	site	month	nTotal	UV_mod	main.categories	n	ums.label	us.label	fraction
1	Set1-Dermis133	1	Not applicable	Dermis	-0.25	212	baseline	NK	13	bD-	bD	0.0613208
2	Set1-Dermis152	1	Not applicable	Dermis	-0.25	47	baseline	NK	4	bD-	bD	0.0851064
3	Set1-Epidermis133	1	Not applicable	Epidermis	-0.25	286	baseline	NK	3	bE-	bE	0.0104895
4	Set1-Epidermis152	1	Not applicable	Epidermis	-0.25	88	baseline	NK	0	bE-	bE	0
5	Set2-Dermis-NonExp	2	FALSE	Dermis	3.25	79	not exposed	NK	1	nD3	nD	0.0126582
6	Set2-Dermis-Exp	2	TRUE	Dermis	3.25	95	exposed	NK	2	eD3	eD	0.0210526
7	Set2-Epidermis-NonExp	2	FALSE	Epidermis	3.25	117	not exposed	NK	0	nE3	nE	0
8	Set2-Epidermis-Exp	2	TRUE	Epidermis	3.25	148	exposed	NK	1	eE3	eE	0.00675676
9	Set3-Dermis-NonUV-04172019	3	FALSE	Dermis	3.25	88	not exposed	NK	4	nD3	nD	0.0454545
10	Set3-Dermis-UV-04172019	3	TRUE	Dermis	3.25	138	exposed	NK	4	eD3	eD	0.0289855
11	Set3-Epidermis-NonUV-04172019	3	FALSE	Epidermis	3.25	292	not exposed	NK	1	nE3	nE	0.00342466
12	Set3-Epidermis-UV-04172019	3	TRUE	Epidermis	3.25	325	exposed	NK	0	eE3	eE	0
13	Set4-131-1-042219	4	Not applicable	Tumor	5.25	359	exposed	NK	0	eT5	eT	0
14	Set4-131-2-042219	4	Not applicable	Tumor	5.25	238	exposed	NK	1	eT5	eT	0.00420168
15	Set5-317_A	5	Not applicable	Tumor	7.25	472	exposed	NK	1	eT7	eT	0.00211864
16	Set6-970_3m_epiderm_noUV	6	FALSE	Epidermis	3.25	99	not exposed	NK	0	nE3	nE	0
17	Set6-970_3m_epiderm_UV	6	TRUE	Epidermis	3.25	557	exposed	NK	6	eE3	eE	0.010772
18	Set6-970_6m_epiderm_noUV	6	FALSE	Epidermis	6.25	342	not exposed	NK	0	nE6	nE	0
19	Set6-970_6m_epiderm_UV	6	TRUE	Epidermis	6.25	395	exposed	NK	1	eE6	eE	0.00253165

### Sheet: raw ILC (ILC2)
row.names	sample	batch	UV	site	month	nTotal	UV_mod	main.categories	n	ums.label	us.label	fraction
1	Set1-Dermis133	1	Not applicable	Dermis	-0.25	212	baseline	ILC (ILC2)	15	bD-	bD	0.0707547
2	Set1-Dermis152	1	Not applicable	Dermis	-0.25	47	baseline	ILC (ILC2)	5	bD-	bD	0.106383
3	Set1-Epidermis133	1	Not applicable	Epidermis	-0.25	286	baseline	ILC (ILC2)	5	bE-	bE	0.0174825
4	Set1-Epidermis152	1	Not applicable	Epidermis	-0.25	88	baseline	ILC (ILC2)	7	bE-	bE	0.0795455
5	Set2-Dermis-NonExp	2	FALSE	Dermis	3.25	79	not exposed	ILC (ILC2)	10	nD3	nD	0.126582
6	Set2-Dermis-Exp	2	TRUE	Dermis	3.25	95	exposed	ILC (ILC2)	2	eD3	eD	0.0210526
7	Set2-Epidermis-NonExp	2	FALSE	Epidermis	3.25	117	not exposed	ILC (ILC2)	4	nE3	nE	0.034188
8	Set2-Epidermis-Exp	2	TRUE	Epidermis	3.25	148	exposed	ILC (ILC2)	4	eE3	eE	0.027027
9	Set3-Dermis-NonUV-04172019	3	FALSE	Dermis	3.25	88	not exposed	ILC (ILC2)	7	nD3	nD	0.0795455
10	Set3-Dermis-UV-04172019	3	TRUE	Dermis	3.25	138	exposed	ILC (ILC2)	7	eD3	eD	0.0507246
11	Set3-Epidermis-NonUV-04172019	3	FALSE	Epidermis	3.25	292	not exposed	ILC (ILC2)	10	nE3	nE	0.0342466
12	Set3-Epidermis-UV-04172019	3	TRUE	Epidermis	3.25	325	exposed	ILC (ILC2)	6	eE3	eE	0.0184615
13	Set4-131-1-042219	4	Not applicable	Tumor	5.25	359	exposed	ILC (ILC2)	10	eT5	eT	0.0278552
14	Set4-131-2-042219	4	Not applicable	Tumor	5.25	238	exposed	ILC (ILC2)	15	eT5	eT	0.0630252
15	Set5-317_A	5	Not applicable	Tumor	7.25	472	exposed	ILC (ILC2)	9	eT7	eT	0.0190678
16	Set6-970_3m_epiderm_noUV	6	FALSE	Epidermis	3.25	99	not exposed	ILC (ILC2)	0	nE3	nE	0
17	Set6-970_3m_epiderm_UV	6	TRUE	Epidermis	3.25	557	exposed	ILC (ILC2)	9	eE3	eE	0.016158
18	Set6-970_6m_epiderm_noUV	6	FALSE	Epidermis	6.25	342	not exposed	ILC (ILC2)	4	nE6	nE	0.0116959
19	Set6-970_6m_epiderm_UV	6	TRUE	Epidermis	6.25	395	exposed	ILC (ILC2)	6	eE6	eE	0.0151899
