## Supplementary Table 32 for "Goliath clades and *in vivo* tracking of clonal dynamics show three phases of UV-induced skin carcinogenesis"

### Sheet: raw LC
row.names	sample	batch	UV	site	month	nTotal	UV_mod	main.categories	n	ums.label	us.label	fraction
1	Set1-Dermis133	1	Not applicable	Dermis	-0.25	548	baseline	LC	53	bD-	bD	0.0967153
2	Set1-Dermis152	1	Not applicable	Dermis	-0.25	101	baseline	LC	22	bD-	bD	0.217822
3	Set1-Epidermis133	1	Not applicable	Epidermis	-0.25	113	baseline	LC	91	bE-	bE	0.80531
4	Set1-Epidermis152	1	Not applicable	Epidermis	-0.25	72	baseline	LC	66	bE-	bE	0.916667
5	Set2-Dermis-NonExp	2	FALSE	Dermis	3.25	125	not exposed	LC	14	nD3	nD	0.112
6	Set2-Dermis-Exp	2	TRUE	Dermis	3.25	171	exposed	LC	24	eD3	eD	0.140351
7	Set2-Epidermis-NonExp	2	FALSE	Epidermis	3.25	79	not exposed	LC	66	nE3	nE	0.835443
8	Set2-Epidermis-Exp	2	TRUE	Epidermis	3.25	71	exposed	LC	43	eE3	eE	0.605634
9	Set3-Dermis-NonUV-04172019	3	FALSE	Dermis	3.25	275	not exposed	LC	4	nD3	nD	0.0145455
10	Set3-Dermis-UV-04172019	3	TRUE	Dermis	3.25	139	exposed	LC	12	eD3	eD	0.0863309
11	Set3-Epidermis-NonUV-04172019	3	FALSE	Epidermis	3.25	88	not exposed	LC	34	nE3	nE	0.386364
12	Set3-Epidermis-UV-04172019	3	TRUE	Epidermis	3.25	116	exposed	LC	43	eE3	eE	0.37069
13	Set4-131-1-042219	4	Not applicable	Tumor	5.25	468	exposed	LC	23	eT5	eT	0.0491453
14	Set4-131-2-042219	4	Not applicable	Tumor	5.25	398	exposed	LC	36	eT5	eT	0.0904523
15	Set5-317_A	5	Not applicable	Tumor	7.25	948	exposed	LC	53	eT7	eT	0.0559072
16	Set6-970_3m_epiderm_noUV	6	FALSE	Epidermis	3.25	112	not exposed	LC	84	nE3	nE	0.75
17	Set6-970_3m_epiderm_UV	6	TRUE	Epidermis	3.25	430	exposed	LC	153	eE3	eE	0.355814
18	Set6-970_6m_epiderm_noUV	6	FALSE	Epidermis	6.25	221	not exposed	LC	161	nE6	nE	0.728507
19	Set6-970_6m_epiderm_UV	6	TRUE	Epidermis	6.25	224	exposed	LC	134	eE6	eE	0.598214

### Sheet: raw Macrophages
row.names	sample	batch	UV	site	month	nTotal	UV_mod	main.categories	n	ums.label	us.label	fraction
1	Set1-Dermis133	1	Not applicable	Dermis	-0.25	548	baseline	Macrophages	463	bD-	bD	0.844891
2	Set1-Dermis152	1	Not applicable	Dermis	-0.25	101	baseline	Macrophages	72	bD-	bD	0.712871
3	Set1-Epidermis133	1	Not applicable	Epidermis	-0.25	113	baseline	Macrophages	4	bE-	bE	0.0353982
4	Set1-Epidermis152	1	Not applicable	Epidermis	-0.25	72	baseline	Macrophages	2	bE-	bE	0.0277778
5	Set2-Dermis-NonExp	2	FALSE	Dermis	3.25	125	not exposed	Macrophages	84	nD3	nD	0.672
6	Set2-Dermis-Exp	2	TRUE	Dermis	3.25	171	exposed	Macrophages	116	eD3	eD	0.678363
7	Set2-Epidermis-NonExp	2	FALSE	Epidermis	3.25	79	not exposed	Macrophages	0	nE3	nE	0
8	Set2-Epidermis-Exp	2	TRUE	Epidermis	3.25	71	exposed	Macrophages	8	eE3	eE	0.112676
9	Set3-Dermis-NonUV-04172019	3	FALSE	Dermis	3.25	275	not exposed	Macrophages	208	nD3	nD	0.756364
10	Set3-Dermis-UV-04172019	3	TRUE	Dermis	3.25	139	exposed	Macrophages	86	eD3	eD	0.618705
11	Set3-Epidermis-NonUV-04172019	3	FALSE	Epidermis	3.25	88	not exposed	Macrophages	6	nE3	nE	0.0681818
12	Set3-Epidermis-UV-04172019	3	TRUE	Epidermis	3.25	116	exposed	Macrophages	35	eE3	eE	0.301724
13	Set4-131-1-042219	4	Not applicable	Tumor	5.25	468	exposed	Macrophages	216	eT5	eT	0.461538
14	Set4-131-2-042219	4	Not applicable	Tumor	5.25	398	exposed	Macrophages	141	eT5	eT	0.354271
15	Set5-317_A	5	Not applicable	Tumor	7.25	948	exposed	Macrophages	356	eT7	eT	0.375527
16	Set6-970_3m_epiderm_noUV	6	FALSE	Epidermis	3.25	112	not exposed	Macrophages	3	nE3	nE	0.0267857
17	Set6-970_3m_epiderm_UV	6	TRUE	Epidermis	3.25	430	exposed	Macrophages	139	eE3	eE	0.323256
18	Set6-970_6m_epiderm_noUV	6	FALSE	Epidermis	6.25	221	not exposed	Macrophages	6	nE6	nE	0.0271493
19	Set6-970_6m_epiderm_UV	6	TRUE	Epidermis	6.25	224	exposed	Macrophages	31	eE6	eE	0.138393

### Sheet: raw Neutrophils
row.names	sample	batch	UV	site	month	nTotal	UV_mod	main.categories	n	ums.label	us.label	fraction
1	Set1-Dermis133	1	Not applicable	Dermis	-0.25	548	baseline	Neutrophils	2	bD-	bD	0.00364964
2	Set1-Dermis152	1	Not applicable	Dermis	-0.25	101	baseline	Neutrophils	1	bD-	bD	0.00990099
3	Set1-Epidermis133	1	Not applicable	Epidermis	-0.25	113	baseline	Neutrophils	2	bE-	bE	0.0176991
4	Set1-Epidermis152	1	Not applicable	Epidermis	-0.25	72	baseline	Neutrophils	0	bE-	bE	0
5	Set2-Dermis-NonExp	2	FALSE	Dermis	3.25	125	not exposed	Neutrophils	2	nD3	nD	0.016
6	Set2-Dermis-Exp	2	TRUE	Dermis	3.25	171	exposed	Neutrophils	3	eD3	eD	0.0175439
7	Set2-Epidermis-NonExp	2	FALSE	Epidermis	3.25	79	not exposed	Neutrophils	5	nE3	nE	0.0632911
8	Set2-Epidermis-Exp	2	TRUE	Epidermis	3.25	71	exposed	Neutrophils	2	eE3	eE	0.028169
9	Set3-Dermis-NonUV-04172019	3	FALSE	Dermis	3.25	275	not exposed	Neutrophils	25	nD3	nD	0.0909091
10	Set3-Dermis-UV-04172019	3	TRUE	Dermis	3.25	139	exposed	Neutrophils	22	eD3	eD	0.158273
11	Set3-Epidermis-NonUV-04172019	3	FALSE	Epidermis	3.25	88	not exposed	Neutrophils	28	nE3	nE	0.318182
12	Set3-Epidermis-UV-04172019	3	TRUE	Epidermis	3.25	116	exposed	Neutrophils	13	eE3	eE	0.112069
13	Set4-131-1-042219	4	Not applicable	Tumor	5.25	468	exposed	Neutrophils	144	eT5	eT	0.307692
14	Set4-131-2-042219	4	Not applicable	Tumor	5.25	398	exposed	Neutrophils	123	eT5	eT	0.309045
15	Set5-317_A	5	Not applicable	Tumor	7.25	948	exposed	Neutrophils	379	eT7	eT	0.399789
16	Set6-970_3m_epiderm_noUV	6	FALSE	Epidermis	3.25	112	not exposed	Neutrophils	0	nE3	nE	0
17	Set6-970_3m_epiderm_UV	6	TRUE	Epidermis	3.25	430	exposed	Neutrophils	61	eE3	eE	0.14186
18	Set6-970_6m_epiderm_noUV	6	FALSE	Epidermis	6.25	221	not exposed	Neutrophils	4	nE6	nE	0.0180995
19	Set6-970_6m_epiderm_UV	6	TRUE	Epidermis	6.25	224	exposed	Neutrophils	10	eE6	eE	0.0446429

### Sheet: raw mDC
row.names	sample	batch	UV	site	month	nTotal	UV_mod	main.categories	n	ums.label	us.label	fraction
1	Set1-Dermis133	1	Not applicable	Dermis	-0.25	548	baseline	mDC	6	bD-	bD	0.0109489
2	Set1-Dermis152	1	Not applicable	Dermis	-0.25	101	baseline	mDC	1	bD-	bD	0.00990099
3	Set1-Epidermis133	1	Not applicable	Epidermis	-0.25	113	baseline	mDC	4	bE-	bE	0.0353982
4	Set1-Epidermis152	1	Not applicable	Epidermis	-0.25	72	baseline	mDC	0	bE-	bE	0
5	Set2-Dermis-NonExp	2	FALSE	Dermis	3.25	125	not exposed	mDC	4	nD3	nD	0.032
6	Set2-Dermis-Exp	2	TRUE	Dermis	3.25	171	exposed	mDC	4	eD3	eD	0.0233918
7	Set2-Epidermis-NonExp	2	FALSE	Epidermis	3.25	79	not exposed	mDC	3	nE3	nE	0.0379747
8	Set2-Epidermis-Exp	2	TRUE	Epidermis	3.25	71	exposed	mDC	7	eE3	eE	0.0985915
9	Set3-Dermis-NonUV-04172019	3	FALSE	Dermis	3.25	275	not exposed	mDC	1	nD3	nD	0.00363636
10	Set3-Dermis-UV-04172019	3	TRUE	Dermis	3.25	139	exposed	mDC	1	eD3	eD	0.00719424
11	Set3-Epidermis-NonUV-04172019	3	FALSE	Epidermis	3.25	88	not exposed	mDC	2	nE3	nE	0.0227273
12	Set3-Epidermis-UV-04172019	3	TRUE	Epidermis	3.25	116	exposed	mDC	11	eE3	eE	0.0948276
13	Set4-131-1-042219	4	Not applicable	Tumor	5.25	468	exposed	mDC	10	eT5	eT	0.0213675
14	Set4-131-2-042219	4	Not applicable	Tumor	5.25	398	exposed	mDC	36	eT5	eT	0.0904523
15	Set5-317_A	5	Not applicable	Tumor	7.25	948	exposed	mDC	16	eT7	eT	0.0168776
16	Set6-970_3m_epiderm_noUV	6	FALSE	Epidermis	3.25	112	not exposed	mDC	2	nE3	nE	0.0178571
17	Set6-970_3m_epiderm_UV	6	TRUE	Epidermis	3.25	430	exposed	mDC	34	eE3	eE	0.0790698
18	Set6-970_6m_epiderm_noUV	6	FALSE	Epidermis	6.25	221	not exposed	mDC	9	nE6	nE	0.040724
19	Set6-970_6m_epiderm_UV	6	TRUE	Epidermis	6.25	224	exposed	mDC	12	eE6	eE	0.0535714

### Sheet: raw pDC
row.names	sample	batch	UV	site	month	nTotal	UV_mod	main.categories	n	ums.label	us.label	fraction
1	Set1-Dermis133	1	Not applicable	Dermis	-0.25	548	baseline	pDC	2	bD-	bD	0.00364964
2	Set1-Dermis152	1	Not applicable	Dermis	-0.25	101	baseline	pDC	0	bD-	bD	0
3	Set1-Epidermis133	1	Not applicable	Epidermis	-0.25	113	baseline	pDC	0	bE-	bE	0
4	Set1-Epidermis152	1	Not applicable	Epidermis	-0.25	72	baseline	pDC	0	bE-	bE	0
5	Set2-Dermis-NonExp	2	FALSE	Dermis	3.25	125	not exposed	pDC	0	nD3	nD	0
6	Set2-Dermis-Exp	2	TRUE	Dermis	3.25	171	exposed	pDC	6	eD3	eD	0.0350877
7	Set2-Epidermis-NonExp	2	FALSE	Epidermis	3.25	79	not exposed	pDC	0	nE3	nE	0
8	Set2-Epidermis-Exp	2	TRUE	Epidermis	3.25	71	exposed	pDC	3	eE3	eE	0.0422535
9	Set3-Dermis-NonUV-04172019	3	FALSE	Dermis	3.25	275	not exposed	pDC	4	nD3	nD	0.0145455
10	Set3-Dermis-UV-04172019	3	TRUE	Dermis	3.25	139	exposed	pDC	3	eD3	eD	0.0215827
11	Set3-Epidermis-NonUV-04172019	3	FALSE	Epidermis	3.25	88	not exposed	pDC	0	nE3	nE	0
12	Set3-Epidermis-UV-04172019	3	TRUE	Epidermis	3.25	116	exposed	pDC	5	eE3	eE	0.0431034
13	Set4-131-1-042219	4	Not applicable	Tumor	5.25	468	exposed	pDC	2	eT5	eT	0.0042735
14	Set4-131-2-042219	4	Not applicable	Tumor	5.25	398	exposed	pDC	0	eT5	eT	0
15	Set5-317_A	5	Not applicable	Tumor	7.25	948	exposed	pDC	2	eT7	eT	0.0021097
16	Set6-970_3m_epiderm_noUV	6	FALSE	Epidermis	3.25	112	not exposed	pDC	0	nE3	nE	0
17	Set6-970_3m_epiderm_UV	6	TRUE	Epidermis	3.25	430	exposed	pDC	4	eE3	eE	0.00930233
18	Set6-970_6m_epiderm_noUV	6	FALSE	Epidermis	6.25	221	not exposed	pDC	0	nE6	nE	0
19	Set6-970_6m_epiderm_UV	6	TRUE	Epidermis	6.25	224	exposed	pDC	2	eE6	eE	0.00892857

### Sheet: raw Monocytes
row.names	sample	batch	UV	site	month	nTotal	UV_mod	main.categories	n	ums.label	us.label	fraction
1	Set1-Dermis133	1	Not applicable	Dermis	-0.25	548	baseline	Monocytes	4	bD-	bD	0.00729927
2	Set1-Dermis152	1	Not applicable	Dermis	-0.25	101	baseline	Monocytes	2	bD-	bD	0.019802
3	Set1-Epidermis133	1	Not applicable	Epidermis	-0.25	113	baseline	Monocytes	0	bE-	bE	0
4	Set1-Epidermis152	1	Not applicable	Epidermis	-0.25	72	baseline	Monocytes	0	bE-	bE	0
5	Set2-Dermis-NonExp	2	FALSE	Dermis	3.25	125	not exposed	Monocytes	5	nD3	nD	0.04
6	Set2-Dermis-Exp	2	TRUE	Dermis	3.25	171	exposed	Monocytes	1	eD3	eD	0.00584795
7	Set2-Epidermis-NonExp	2	FALSE	Epidermis	3.25	79	not exposed	Monocytes	0	nE3	nE	0
8	Set2-Epidermis-Exp	2	TRUE	Epidermis	3.25	71	exposed	Monocytes	0	eE3	eE	0
9	Set3-Dermis-NonUV-04172019	3	FALSE	Dermis	3.25	275	not exposed	Monocytes	4	nD3	nD	0.0145455
10	Set3-Dermis-UV-04172019	3	TRUE	Dermis	3.25	139	exposed	Monocytes	7	eD3	eD	0.0503597
11	Set3-Epidermis-NonUV-04172019	3	FALSE	Epidermis	3.25	88	not exposed	Monocytes	6	nE3	nE	0.0681818
12	Set3-Epidermis-UV-04172019	3	TRUE	Epidermis	3.25	116	exposed	Monocytes	2	eE3	eE	0.0172414
13	Set4-131-1-042219	4	Not applicable	Tumor	5.25	468	exposed	Monocytes	31	eT5	eT	0.0662393
14	Set4-131-2-042219	4	Not applicable	Tumor	5.25	398	exposed	Monocytes	31	eT5	eT	0.0778894
15	Set5-317_A	5	Not applicable	Tumor	7.25	948	exposed	Monocytes	27	eT7	eT	0.028481
16	Set6-970_3m_epiderm_noUV	6	FALSE	Epidermis	3.25	112	not exposed	Monocytes	0	nE3	nE	0
17	Set6-970_3m_epiderm_UV	6	TRUE	Epidermis	3.25	430	exposed	Monocytes	11	eE3	eE	0.0255814
18	Set6-970_6m_epiderm_noUV	6	FALSE	Epidermis	6.25	221	not exposed	Monocytes	0	nE6	nE	0
19	Set6-970_6m_epiderm_UV	6	TRUE	Epidermis	6.25	224	exposed	Monocytes	2	eE6	eE	0.00892857

### Sheet: raw cDC1
row.names	sample	batch	UV	site	month	nTotal	UV_mod	main.categories	n	ums.label	us.label	fraction
1	Set1-Dermis133	1	Not applicable	Dermis	-0.25	548	baseline	cDC1	12	bD-	bD	0.0218978
2	Set1-Dermis152	1	Not applicable	Dermis	-0.25	101	baseline	cDC1	0	bD-	bD	0
3	Set1-Epidermis133	1	Not applicable	Epidermis	-0.25	113	baseline	cDC1	1	bE-	bE	0.00884956
4	Set1-Epidermis152	1	Not applicable	Epidermis	-0.25	72	baseline	cDC1	0	bE-	bE	0
5	Set2-Dermis-NonExp	2	FALSE	Dermis	3.25	125	not exposed	cDC1	14	nD3	nD	0.112
6	Set2-Dermis-Exp	2	TRUE	Dermis	3.25	171	exposed	cDC1	15	eD3	eD	0.0877193
7	Set2-Epidermis-NonExp	2	FALSE	Epidermis	3.25	79	not exposed	cDC1	0	nE3	nE	0
8	Set2-Epidermis-Exp	2	TRUE	Epidermis	3.25	71	exposed	cDC1	1	eE3	eE	0.0140845
9	Set3-Dermis-NonUV-04172019	3	FALSE	Dermis	3.25	275	not exposed	cDC1	7	nD3	nD	0.0254545
10	Set3-Dermis-UV-04172019	3	TRUE	Dermis	3.25	139	exposed	cDC1	2	eD3	eD	0.0143885
11	Set3-Epidermis-NonUV-04172019	3	FALSE	Epidermis	3.25	88	not exposed	cDC1	2	nE3	nE	0.0227273
12	Set3-Epidermis-UV-04172019	3	TRUE	Epidermis	3.25	116	exposed	cDC1	2	eE3	eE	0.0172414
13	Set4-131-1-042219	4	Not applicable	Tumor	5.25	468	exposed	cDC1	11	eT5	eT	0.0235043
14	Set4-131-2-042219	4	Not applicable	Tumor	5.25	398	exposed	cDC1	18	eT5	eT	0.0452261
15	Set5-317_A	5	Not applicable	Tumor	7.25	948	exposed	cDC1	24	eT7	eT	0.0253165
16	Set6-970_3m_epiderm_noUV	6	FALSE	Epidermis	3.25	112	not exposed	cDC1	0	nE3	nE	0
17	Set6-970_3m_epiderm_UV	6	TRUE	Epidermis	3.25	430	exposed	cDC1	6	eE3	eE	0.0139535
18	Set6-970_6m_epiderm_noUV	6	FALSE	Epidermis	6.25	221	not exposed	cDC1	1	nE6	nE	0.00452489
19	Set6-970_6m_epiderm_UV	6	TRUE	Epidermis	6.25	224	exposed	cDC1	0	eE6	eE	0

### Sheet: raw LC.Cycling
row.names	sample	batch	UV	site	month	nTotal	UV_mod	main.categories	n	ums.label	us.label	fraction
1	Set1-Dermis133	1	Not applicable	Dermis	-0.25	548	baseline	LC.Cycling	2	bD-	bD	0.00364964
2	Set1-Dermis152	1	Not applicable	Dermis	-0.25	101	baseline	LC.Cycling	1	bD-	bD	0.00990099
3	Set1-Epidermis133	1	Not applicable	Epidermis	-0.25	113	baseline	LC.Cycling	3	bE-	bE	0.0265487
4	Set1-Epidermis152	1	Not applicable	Epidermis	-0.25	72	baseline	LC.Cycling	1	bE-	bE	0.0138889
5	Set2-Dermis-NonExp	2	FALSE	Dermis	3.25	125	not exposed	LC.Cycling	0	nD3	nD	0
6	Set2-Dermis-Exp	2	TRUE	Dermis	3.25	171	exposed	LC.Cycling	0	eD3	eD	0
7	Set2-Epidermis-NonExp	2	FALSE	Epidermis	3.25	79	not exposed	LC.Cycling	3	nE3	nE	0.0379747
8	Set2-Epidermis-Exp	2	TRUE	Epidermis	3.25	71	exposed	LC.Cycling	5	eE3	eE	0.0704225
9	Set3-Dermis-NonUV-04172019	3	FALSE	Dermis	3.25	275	not exposed	LC.Cycling	0	nD3	nD	0
10	Set3-Dermis-UV-04172019	3	TRUE	Dermis	3.25	139	exposed	LC.Cycling	0	eD3	eD	0
11	Set3-Epidermis-NonUV-04172019	3	FALSE	Epidermis	3.25	88	not exposed	LC.Cycling	1	nE3	nE	0.0113636
12	Set3-Epidermis-UV-04172019	3	TRUE	Epidermis	3.25	116	exposed	LC.Cycling	1	eE3	eE	0.00862069
13	Set4-131-1-042219	4	Not applicable	Tumor	5.25	468	exposed	LC.Cycling	5	eT5	eT	0.0106838
14	Set4-131-2-042219	4	Not applicable	Tumor	5.25	398	exposed	LC.Cycling	7	eT5	eT	0.0175879
15	Set5-317_A	5	Not applicable	Tumor	7.25	948	exposed	LC.Cycling	1	eT7	eT	0.00105485
16	Set6-970_3m_epiderm_noUV	6	FALSE	Epidermis	3.25	112	not exposed	LC.Cycling	0	nE3	nE	0
17	Set6-970_3m_epiderm_UV	6	TRUE	Epidermis	3.25	430	exposed	LC.Cycling	7	eE3	eE	0.0162791
18	Set6-970_6m_epiderm_noUV	6	FALSE	Epidermis	6.25	221	not exposed	LC.Cycling	4	nE6	nE	0.0180995
19	Set6-970_6m_epiderm_UV	6	TRUE	Epidermis	6.25	224	exposed	LC.Cycling	6	eE6	eE	0.0267857

### Sheet: raw dual
row.names	sample	batch	UV	site	month	nTotal	UV_mod	main.categories	n	ums.label	us.label	fraction
1	Set1-Dermis133	1	Not applicable	Dermis	-0.25	548	baseline	dual	4	bD-	bD	0.00729927
2	Set1-Dermis152	1	Not applicable	Dermis	-0.25	101	baseline	dual	2	bD-	bD	0.019802
3	Set1-Epidermis133	1	Not applicable	Epidermis	-0.25	113	baseline	dual	8	bE-	bE	0.0707965
4	Set1-Epidermis152	1	Not applicable	Epidermis	-0.25	72	baseline	dual	3	bE-	bE	0.0416667
5	Set2-Dermis-NonExp	2	FALSE	Dermis	3.25	125	not exposed	dual	2	nD3	nD	0.016
6	Set2-Dermis-Exp	2	TRUE	Dermis	3.25	171	exposed	dual	0	eD3	eD	0
7	Set2-Epidermis-NonExp	2	FALSE	Epidermis	3.25	79	not exposed	dual	2	nE3	nE	0.0253165
8	Set2-Epidermis-Exp	2	TRUE	Epidermis	3.25	71	exposed	dual	2	eE3	eE	0.028169
9	Set3-Dermis-NonUV-04172019	3	FALSE	Dermis	3.25	275	not exposed	dual	0	nD3	nD	0
10	Set3-Dermis-UV-04172019	3	TRUE	Dermis	3.25	139	exposed	dual	0	eD3	eD	0
11	Set3-Epidermis-NonUV-04172019	3	FALSE	Epidermis	3.25	88	not exposed	dual	9	nE3	nE	0.102273
12	Set3-Epidermis-UV-04172019	3	TRUE	Epidermis	3.25	116	exposed	dual	3	eE3	eE	0.0258621
13	Set4-131-1-042219	4	Not applicable	Tumor	5.25	468	exposed	dual	2	eT5	eT	0.0042735
14	Set4-131-2-042219	4	Not applicable	Tumor	5.25	398	exposed	dual	0	eT5	eT	0
15	Set5-317_A	5	Not applicable	Tumor	7.25	948	exposed	dual	10	eT7	eT	0.0105485
16	Set6-970_3m_epiderm_noUV	6	FALSE	Epidermis	3.25	112	not exposed	dual	23	nE3	nE	0.205357
17	Set6-970_3m_epiderm_UV	6	TRUE	Epidermis	3.25	430	exposed	dual	13	eE3	eE	0.0302326
18	Set6-970_6m_epiderm_noUV	6	FALSE	Epidermis	6.25	221	not exposed	dual	36	nE6	nE	0.162896
19	Set6-970_6m_epiderm_UV	6	TRUE	Epidermis	6.25	224	exposed	dual	26	eE6	eE	0.116071

### Sheet: raw Basophils
row.names	sample	batch	UV	site	month	nTotal	UV_mod	main.categories	n	ums.label	us.label	fraction
1	Set1-Dermis133	1	Not applicable	Dermis	-0.25	548	baseline	Basophils	0	bD-	bD	0
2	Set1-Dermis152	1	Not applicable	Dermis	-0.25	101	baseline	Basophils	0	bD-	bD	0
3	Set1-Epidermis133	1	Not applicable	Epidermis	-0.25	113	baseline	Basophils	0	bE-	bE	0
4	Set1-Epidermis152	1	Not applicable	Epidermis	-0.25	72	baseline	Basophils	0	bE-	bE	0
5	Set2-Dermis-NonExp	2	FALSE	Dermis	3.25	125	not exposed	Basophils	0	nD3	nD	0
6	Set2-Dermis-Exp	2	TRUE	Dermis	3.25	171	exposed	Basophils	2	eD3	eD	0.0116959
7	Set2-Epidermis-NonExp	2	FALSE	Epidermis	3.25	79	not exposed	Basophils	0	nE3	nE	0
8	Set2-Epidermis-Exp	2	TRUE	Epidermis	3.25	71	exposed	Basophils	0	eE3	eE	0
9	Set3-Dermis-NonUV-04172019	3	FALSE	Dermis	3.25	275	not exposed	Basophils	22	nD3	nD	0.08
10	Set3-Dermis-UV-04172019	3	TRUE	Dermis	3.25	139	exposed	Basophils	6	eD3	eD	0.0431655
11	Set3-Epidermis-NonUV-04172019	3	FALSE	Epidermis	3.25	88	not exposed	Basophils	0	nE3	nE	0
12	Set3-Epidermis-UV-04172019	3	TRUE	Epidermis	3.25	116	exposed	Basophils	1	eE3	eE	0.00862069
13	Set4-131-1-042219	4	Not applicable	Tumor	5.25	468	exposed	Basophils	24	eT5	eT	0.0512821
14	Set4-131-2-042219	4	Not applicable	Tumor	5.25	398	exposed	Basophils	6	eT5	eT	0.0150754
15	Set5-317_A	5	Not applicable	Tumor	7.25	948	exposed	Basophils	80	eT7	eT	0.0843882
16	Set6-970_3m_epiderm_noUV	6	FALSE	Epidermis	3.25	112	not exposed	Basophils	0	nE3	nE	0
17	Set6-970_3m_epiderm_UV	6	TRUE	Epidermis	3.25	430	exposed	Basophils	2	eE3	eE	0.00465116
18	Set6-970_6m_epiderm_noUV	6	FALSE	Epidermis	6.25	221	not exposed	Basophils	0	nE6	nE	0
19	Set6-970_6m_epiderm_UV	6	TRUE	Epidermis	6.25	224	exposed	Basophils	1	eE6	eE	0.00446429
